# Evaluation of phage activity against diverse *Enterococcus faecalis* from infective endocarditis

**DOI:** 10.64898/2026.07.24.740664

**Authors:** Yanhong Li, Madison J. Moreland, Kirsten M. Evans, Madison E. Stellfox, Daria Van Tyne

**Affiliations:** Division of Infectious Diseases, University of Pittsburgh School of Medicine, Pittsburgh, PA; School of Clinical Medicine, Tsinghua Medicine, Tsinghua University, Beijing, China

**Keywords:** *Enterococcus faecalis*, phage therapy, infective endocarditis

## Abstract

*Enterococcus faecalis* is a leading cause of infective endocarditis, particularly in older and hospitalized patients. Treatment is challenging due to the intrinsic resistance of *E. faecalis* to many clinically important antibiotics and the increasing prevalence of multidrug-resistant strains. Bacteriophage (phage)-based therapies, including phage cocktails and phage-antibiotic combinations, offer a promising approach for treating resistant bacterial infections. In this study, we isolated ten novel phages from wastewater by screening on *E. faecalis* clinical isolates and tested phage activity both individually and in phage-phage and phage-antibiotic combinations against 18 *E. faecalis* clinical isolates collected from patients with infective endocarditis. We found that 15/18 (83%) isolates were susceptible to at least one phage tested, and that the same proportion of isolates were susceptible to a cocktail of three phages with complementary activities. We also observed improved bacterial growth inhibition and increased killing when phages were combined with ampicillin or daptomycin, two antibiotics commonly used to treat *E*. *faecalis* infections. Finally, we found that treatment with the three-phage cocktail improved the survival of *Galleria mellonella* infected with a pathogenic *E. faecalis* endocarditis isolate. Overall, these findings suggest that phages could be a helpful addition to the therapeutic repertoire for treating *E. faecalis* infective endocarditis.

**Importance:** New approaches are needed for treating infective endocarditis, a life-threatening heart infection. Here we focus on *Enterococcus faecalis*, a resilient bacterium that is increasingly resistant to standard-of care antibiotic regimens, and explore the use of phage therapy for treating *E. faecalis* endocarditis. We found that combining phages together in a cocktail or pairing them with existing antibiotics can effectively kill *E. faecalis* clinical isolates from patients with infective endocarditis, and that treatment of infected waxworm moth larvae with a phage cocktail improved their survival. The results of this study contribute to the development of phage-based therapeutic approaches for *E. faecalis* endocarditis, which could ultimately lead to improved outcomes for patients facing this severe infection.
