## Supplemental Tables for "Evaluation of phage activity against diverse *Enterococcus faecalis* from infective endocarditis"

### Sheet: Sheet1
Table S1. Bacterial isolates used in this study.
Strain	Species	BioSample	ST	Source	Phage Titer (pfu/mL)
					EFS01	EFS02	EFS05	EFS07	EFS08	EFS10	EFS11	EFS12	EFS13	EFS15	Cocktail
DVT1880	E. faecalis	SAMN61139117	49	Clinical	33400000	0	0	0	0	0	0	0	0	0	0
DVT2697	E. faecalis	SAMN61139118	436	Clinical	0	0	0	0	46700000000	6000000000	9330000000	46700000000	200000000000	0	213000000
DVT2768	E. faecalis	SAMN61139119	30	Clinical	0	113000000	7330000	334000000	6000000000	0	0	0	0	0	693000
DVT3092	E. faecalis	SAMN61139120	6	Clinical	0	0	0	0	0	0	0	0	0	800000000	5100000
DVT676	E. faecalis	SAMN19195820	179	EFIE	0	1130000	4000000	0	0	0	0	0	0	0	667000
DVT679	E. faecalis	SAMN19195823	225	EFIE	0	0	0	0	0	0	0	0	0	0	0
DVT681	E. faecalis	SAMN19195825	6	EFIE	0	0	0	0	0	0	0	0	0	0	21300
DVT687	E. faecalis	SAMN19195831	761	EFIE	0	0	0	533000000	0	0	0	0	0	0	467000
DVT810	E. faecalis	SAMN19195836	16	EFIE	0	933000	14700000	0	0	0	46700	400000	1800000	0	2000
DVT957	E. faecalis	SAMN19195843	604	EFIE	0	0	0	3530000	733000000	867000000	4000000000	1000000000	5330000000	7330	80000000
DVT958	E. faecalis	SAMN19195844	40	EFIE	0	0	0	0	9000000000	600000000	6000000000	3330000000	3330000000	8000	200000000
DVT959	E. faecalis	SAMN19195845	179	EFIE	0	66700	1270000	1000000000	0	0	0	0	0	0	3130000
DVT991	E. faecalis	SAMN19195850	6	EFIE	0	0	0	0	0	0	0	0	0	20000	2000
DVT1043	E. faecalis	SAMN19195853	6	EFIE	0	0	0	0	0	0	0	0	0	0	0
DVT1112	E. faecalis	SAMN32165535	16	EFIE	0	5330	1000000	400000000	40000000	0	7000000	2000	267000000	0	12000000
DVT1218	E. faecalis	SAMN32165538	40	EFIE	0	0	0	0	0	0	0	0	2000	0	0
DVT1539	E. faecalis	SAMN32165540	40	EFIE	0	0	0	0	3330000000	2670000000	933000000	4670000000	4000000000	160	140000000
DVT1548	E. faecalis	SAMN32165549	179	EFIE	3330000	2670000	20000000	1530000000	0	0	0	0	0	0	4000000
DVT1549	E. faecalis	SAMN32165550	6	EFIE	0	0	0	0	0	0	0	0	0	200000	2000
DVT1719	E. faecalis	SAMN32165554	64SLV	EFIE	2000000	200000	0	200000	0	0	0	0	0	0	267000
DVT1720	E. faecalis	SAMN32165555	16	EFIE	140000000	733000	8670000	2670000000	16700000000	2670000000	1000000000	2000000000	10000000000	20000	53300000
DVT1723	E. faecalis	SAMN32165558	236	EFIE	0	33300	333000	600000000	0	0	0	0	0	0	2000000
10-10-S	E. faecium	SAMN12912093	206	Stool	0	0	0	0	0	0	0	0	0	0	ND
DVT1320	E. faecium	SAMN61139116	17	Blood	0	0	0	0	0	0	0	0	0	0	ND
DO	E. faecium	SAMN00002237	18	Blood	0	0	0	0	0	0	0	0	0	0	ND
Com12	E. faecium	SAMN02595273	107	Feces	0	0	0	0	0	0	0	0	0	0	ND
NCTC7171	E. faecium	SAMEA3856679	160	Unknown	0	0	0	0	0	0	0	0	0	0	ND
Com15	E. faecium	SAMN00102875	15	Feces	0	0	0	0	0	0	0	0	0	0	ND
ST: Sequence Type; EFIE: E. faecalis infective endocarditis; ND: Not Determined.

### Sheet: Sheet2
Table S2. Antibiotic susceptibility of phage host and EFIE isolates.
	MIC (μg/mL)
Strain	AMP	DAP
DVT958	1	2
DVT1548	1	2
DVT1549	1	2
DVT1720	1	4
DVT2697	1	2
DVT2768	0.5	2
DVT3092	4	1
MIC: Minimum Inhibitory Concentration; AMP: Ampicillin; DAP: Daptomycin
